# Comparative Genomics Reveals Genetic Factors Associated with Intraspecific Pigmentation Differences in Cassava

**DOI:** 10.64898/2026.09.18.752618

**Authors:** Moyosore Priscilla Shittu, Boas Pucker

## Abstract

Cassava produces starch-filled tubers which are a crucial food source for many people, especially in Africa. This plant species is famous for drought tolerance and resilience, but changing conditions due to climate change require genetic improvements to ensure sustainable cassava cultivation. In this context, a comprehensive understanding of the genetic basis responsible for a variety of traits is beneficial. Here, we present insights into the anthocyanin metabolism, responsible for coloration and protection of cassava structures during stress. Intraspecific variation in the transcriptional control of the anthocyanin biosynthesis was characterized through comparative genomics and phylogenetic analyses. A member of the R2R3-MYB transcription factor family, orthologous to crucial activators of anthocyanin biosynthesis in other plant species, was identified as a genetic hotspot for pigment accumulation capacity between cultivars. Orthologs of this gene appeared absent from three cassava cultivars without pronounced anthocyanin pigmentation, while being present in cultivars known for anthocyanin formation. This discovery corroborates previous reports about the importance of transcriptional regulators in the intraspecific diversity of anthocyanin pigmentation.
