## Additional File A for "Comparative Genomics Reveals Genetic Factors Associated with Intraspecific Pigmentation Differences in Cassava"

S/N	Accession number	Cultivar assembly common name	Busco scores	References
1	GCA_033783085.1	M.esculenta TMEB117_1	99.1	https://doi.org/10.1038/s41597-023-02800-0
2	GCA_020916425.1	M.esculenta African_1	99.1	�https://doi.org/10.1093/gigascience/giac028
3	GCA_033783075.1	M.esculenta TMEB117_2	99.2	https://doi.org/10.1038/s41597-023-02800-0
4	GCA_020916445.1	M.esculenta African_2	99.1	�https://doi.org/10.1093/gigascience/giac028
5	GCA_013618965.1	M.esculenta SC205	96.1	https://doi.org/10.1016/j.molp.2021.04.009
6	GCA_003957995.1	M.esculenta TME_1	98	https://doi.org/10.1186/s12915-019-0697-6
7	GCA_000737105.1	M.esculenta W14	87.3	https://doi.org/10.1038/ncomms6110
8	GCA_963409065.1	M.esculenta 60444_1	66.7	https://doi.org/10.1186/s13059-025-03620-8
9	GCA_963409055.1	M.esculenta TME3_2	98.3	https://doi.org/10.1186/s13059-025-03620-8
10	GCA_003957885.1	M.esculenta 6044_2	98.9	https://doi.org/10.1186/s12915-019-0697-6
11	GCA_000737115.1	M.esculenta KU50	78.9	https://doi.org/10.1038/ncomms6110
