## Additional File B for "Comparative Genomics Reveals Genetic Factors Associated with Intraspecific Pigmentation Differences in Cassava"

SequenceID	Name	Species	MYB type	Reference
XP_010266817.1	Nnmyb4	Nelumbo nucifera	R2R3	https://doi.org/10.1007/s11103-024-01441-0
ABQ81932	MYB4	Brassica rapa	R2R3	https://doi.org/10.1111/j.1365-313X.2008.03564.x /
AAK19619	MYB4	Gossypium hirsutum	R2R3	https://doi.org/10.1111/j.1365-313X.2008.03564.x
ABL61515	MYB4	Vitis vinifera	R2R3	https://doi.org/10.1111/j.1365-313X.2008.03564.x
CAA64614	MYB4	Solanum lycopersicum	R2R3	https://doi.org/10.1111/j.1365-313X.2008.03564.x
CAD98762	MYB4	Populus tremula x Populus tremuloides	R2R3	https://doi.org/10.1111/j.1365-313X.2008.03564.x
ADZ98868.1	BrMYB44	Brassica rapa	R2R3	https://doi.org/10.3390/ijms25010563
ALO81020	PpMYB417	Prunus persica	R2R3	https://doi.org/10.3390/ijms25010563
AEE86955	AtMYB4	Arabidopsis thaliana	R2R3	https://doi.org/10.3390/ijms25010563
AYA44248	AsMYB4	Angelica sinensis	R2R3	https://doi.org/10.1007/s11103-024-01441-0
AF062860.2	AtMYB4	Arabidopsis thaliana	R2R3	https://doi.org/10.1093/emboj/19.22.6150
ADX33331	PhMYB4	Petunia x hybrida	R2R3	https://doi.org/10.1104/pp.114.256172
AEM17348	PvMYB4	Panicum virgatum	R2R3	https://doi.org/10.1007/s11103-024-01441-0
CAE09058	EgMYB1	Eucalyptus gunnii	R2R3	https://doi.org/10.1104/pp.114.256172
AEO27497.1	CmMYB11	Chrysanthemum morifolium	R2R3	https://doi.org/10.1093/jxb/erx382
P81393.1	MYB308	Antirrhinum majus	R2R3	https://doi.org/10.1105/tpc.3.2.115
NP_001105949	ZmMYB31	Zea mays	R2R3	https://doi.org/10.1104/pp.114.256172
NP_001106009	ZmMYB42	Zea mays	R2R3	https://doi.org/10.1104/pp.114.256172
ADZ98868.1	BrMYB12	Brassica rapa	R2R3	https://doi.org/10.3390/ijms25010563
NP_001267938.1	VvMYB4b	Vitis vinifera	R2R3	https://doi.org/10.1186/s12870-021-03050-1
NP_001268129	VvMYB4A	Vitis vinifera	R2R3	https://doi.org/ 10.3389/fpls.2017.00943
AAK84064	FaMYB1	Fragaria ananassa	R2R3	https://doi.org/10.1046/j.1365-313X.2001.01154.x
AF401220	FaMYB1	Fragaria ananassa	R2R3	https://doi.org/10.1046/j.1365-313X.2001.01154.x
UXX19580	FcMYB1	Fragaria chiloensis	R2R3	https://doi.org/10.3390/ijms25010563
AHX24372	PhMYB27	Petunia hybrida	R2R3	https://doi.org/10.1104/pp.114.256172
AJI76863	PtrMYB182	Populus tremula x Populus tremuloides	R2R3	https://doi.org/10.1104/pp.114.253674
AES99346	MtMYB2	Medicago truncatula	R2R3	https://doi.org/10.3390/ijms25010563
AMB27081	TrMYB134	Trifolium repens	R2R3	https://doi.org/10.3390/ijms25010563
KT159234.1	PpMYB18	Prunus persica	R2R3	https://doi.org/10.1111/nph.15486
KF985023	PhMYB27	Petunia hybrida	R2R3	https://doi.org/10.3390/molecules22122186
AES99346	MtMYB2	Medicago truncatula	R2R3	https://doi.org/10.3390/ijms25010563
XP_003616388	MtMYB2	Medicago truncatula	R2R3	https://doi.org/10.3390/ijms23052775
AAN28286	GhMYB6	Gossypium hirsutum	R2R3	https://doi.org/10.1093/jxb/erx382
ALO81022	PpMYB19	Prunus persica	R2R3	https://doi.org/10.3390/ijms25010563
ALO81021	PpMYB18	Prunus persica	R2R3	https://doi.org/10.1093/jxb/erx382
CAO42256	VvMYBL2	Vitis vinifera	R2R3	https://doi.org/10.1111/j.1365-313X.2008.03564.x
ABW34393.1	MYBC2-L1	Vitis vinifera	R2R3	https://doi.org/10.1104/pp.114.256172
JX050227	VvMYBC2-L1	Vitis vinifera	R2R3	https://doi.org/10.1111/nph.12557
EU181425.1	VvMYBC2-L1	Vitis vinifera	R2R3	https://doi.org/10.1111/nph.12557
ACX50288.2	VvMYBC2L2	Vitis vinifera	R2R3	https://doi.org/10.1186/s13068-022-02227-6
GQ903730	VvMYBC2L2	Vitis vinifera	R2R3	https://doi.org/10.1186/s12870-021-03050-1
AIP98385	MYBC2-L3	Vitis vinifera	R2R3	https://doi.org/10.1111/tpj.14081
NP_177259.1	AtMYBL2	Arabidopsis thaliana	R3	https://doi.org/10.1007/s11103-017-0601-0
ASR83103.1	LlMYB1	iochroma	R3	https://doi.org/10.1186/s13068-022-02227-6
BBG71953	LhR3MYB2	Lily hybrida	R3	https://doi.org/10.1186/s13068-022-02227-6
ABX26107	GhMYB	Gossypium hirsutum	R3	https://doi.org/10.1111/j.1365-313X.2008.03564.x
AAN28289	GhMYB	Gossypium kirkii	R3	https://doi.org/10.1111/j.1365-313X.2008.03564.x
AEE3515	AtMYBL2	Arabidopsis thaliana	R3	https://doi.org/10.1186/s13068-022-02227-6
BBG71951	LhR3MYB1	Lily hybrida	R3	https://doi.org/10.1186/s13068-022-02227-6
