## Additional File D for "Comparative Genomics Reveals Genetic Factors Associated with Intraspecific Pigmentation Differences in Cassava"

Accession ID	Gene_ID	Gene	Similarity	Conserved residue	Conserved region
GCA_046055835.1	col40_B_g89742.t1	CHS_1	85.69732242	100	91.17647059
GCA_046055945.1	col40_A_g86625.t1	CHS_2	85.4505028	100	91.17647059
GCA_046055945.1	col40_A_g107292.t1	CHI_1	62.71189477	100	0
GCA_046055835.1	col40_B_g111060.t1	CHI_2	62.50060259	100	0
GCA_046055945.1	col40_A_g69548.t1	F3H_1	82.25754911	100	97.12301587
GCA_046055835.1	col40_B_g73443.t1	F3H_2	82.25754911	100	97.12301587
GCA_046055945.1	col40_A_g53310.t1	DFR_1	64.823762	96.42857143	80.26755853
GCA_046055835.1	col40_B_g56830.t1	DFR_2	64.823762	96.42857143	80.26755853
GCA_046055945.1	col40_A_g61895.t1	ANS_1	70.87530888	100	0
GCA_046055835.1	col40_B_g66279.t1	ANS_2	70.82903679	100	0
GCA_046055945.1	col40_A_g69303.t1	TT19_1	61.21134163	100	0
GCA_046055835.1	col40_B_g73190.t1	TT19_2	61.21134163	100	0
GCA_046055945.1	col40_A_g115078.t1	F3GT_1	49.29664535	97.22222222	0
GCA_046055835.1	col40_B_g118911.t1	F3GT_2	49.29664535	97.22222222	0
GCA_963409065_60444_1	gene_37475	CHS	71.15586585	94.28571429	91.17647059
GCA_963409065_60444_1	gene_29876	CHI1	58.74688699	100	0
GCA_963409065_60444_1	gene_29876	CHI2	40.07460763	80	0
GCA_963409065_60444_1	gene_34082	F3H	76.7837306	84.61538462	88.78968254
GCA_963409065_60444_1	gene_38455	DFR	49.90639027	82.14285714	61.0367893
GCA_963409065_60444_1	gene_11741	ANS	33.53626885	69.56521739	0
GCA_963409065_60444_1	gene_40517	TT19_1	56.22935521	100	0
GCA_963409065_60444_1	gene_33992	TT19_2	55.90909196	100	0
GCA_963409065_60444_1	gene_21996	3FGT	36.08225001	66.66666667	0
GCA_963409065.1	gene_17599	CHS_1	85.69732242	100	91.17647059
GCA_963409065.1	gene_16917	CHS_2	85.69732242	100	91.17647059
GCA_963409065.1	gene_42197	CHI_1	62.71189477	100	0
GCA_963409065.1	gene_39907	CHI_2	62.50060259	100	0
GCA_963409065.1	gene_29450	F3H	82.0632034	100	97.12301587
GCA_963409065.1	gene_11437	ANS_1	70.83983241	100	0
GCA_963409065.1	gene_291	ANS_2	70.82903679	100	0
GCA_963409065.1	gene_29551	TT19_1	61.21134163	100	0
GCA_963409065.1	gene_29552	TT19_2	61.21134163	100	0
GCA_963409065.1	gene_30462	TT19_3	60.89107837	100	0
GCA_963409065.1	gene_17892	F3GT	49.63071925	97.22222222	0
GCA_963409065.1	gene_48034	DFR	64.92586832	96.42857143	82.44147157
GCA_963409055.1	gene_40837	CHS	87.73441654	97.14285714	94.11764706
GCA_963409055.1	gene_6304	CHI	63.12765765	100	0
GCA_963409055.1	gene_43168	F3H	82.25754911	100	97.12301587
GCA_963409055.1	gene_38971	DFR	59.00385069	85.71428571	82.44147157
GCA_963409055.1	gene_52780	ANS	70.87530888	100	0
GCA_963409055.1	gene_32415	TT19	61.21134163	100	0
GCA_963409055.1	gene_37432	F3GT	42.82711322	94.44444444	0
GCA_965363265.1	ddManEscu.Hanatee.1.1.04.gg071450	CHS	85.69732242	100	91.17647059
GCA_965363265.1	ddManEscu.Hanatee.1.1.07.g123500	CHI	62.56025895	100	0
GCA_965363265.1	ddManEscu.Hanatee.1.1.02.g034150	F3H	82.0632034	100	97.12301587
GCA_965363265.1	ddManEscu.Hanatee.1.1.18.g276800	DFR	64.823762	96.42857143	80.26755853
GCA_965363265.1	ddManEscu.Hanatee.1.1.01.g006000	ANS	70.83983241	100	0
GCA_965363265.1	ddManEscu.Hanatee.1.1.01.g003000	TT19	61.41162923	100	0
GCA_965363265.1	ddManEscu.Hanatee.1.1.08.g140660	3GT	49.53092649	97.22222222	0
GCA_033783085.1	gene_37021	CHS	85.4505028	100	91.17647059
GCA_033783085.1	gene_29630	CHI	62.50060259	100	0
GCA_033783085.1	gene_7654	F3H	82.0632034	100	97.12301587
GCA_033783085.1	gene_23286	DFR	64.823762	96.42857143	80.26755853
GCA_033783085.1	gene_30336	ANS	70.83983241	100	0
GCA_033783085.1	gene_7543	TT19		100	0
GCA_033783085.1	gene_6097	F3GT	49.61942787	97.22222222	0
GCA_003957995.1	gene_18475	CHS	85.4505028	100	91.17647059
GCA_003957995.1	gene_18492	CHS	83.08784715	100	91.17647059
GCA_003957995.1	gene_9820	CHI	62.50060259	100	0
GCA_003957995.1	gene_5601	F3H	82.25754911	100	97.12301587
GCA_003957995.1	gene_12440	F3H	82.0632034	100	97.12301587
GCA_003957995.1	gene_41088	DFR	64.92586832	96.42857143	82.44147157
GCA_003957995.1	gene_2345	TT19	61.21134163	100	0
GCA_003957995.1	gene_5500	TT19_2	60.89107837	100	0
GCA_965363285.1	ddManEscu.HighlandRough.1.1.04.g070340.1.g070340	CHS	85.4505028	100	91.17647059
GCA_965363285.1	ddManEscu.HighlandRough.1.1.07.g123370.1.g123370	CHI	63.14346043	100	0
GCA_965363285.1	ddManEscu.HighlandRough.1.1.02.g035390	F3H	82.25754911	100	97.12301587
GCA_965363285.1	ddManEscu.HighlandRough.1.1.18.g284670	DFR	64.823762	96.42857143	80.26755853
GCA_965363285.1	dManEscu.HighlandRough.1.1.01.g006020	ANS	70.83983241	100	0
GCA_965363285.1	ddManEscu.HighlandRough.1.1.02.gg033280	TT19	60.89107837	100	0
GCA_965363285.1	ddManEscu.HighlandRough.1.1.08.g141360	3GT	49.51965212	97.22222222	0
GCA_033783075.1	gene_15227	CHS	85.69732242	100	91.17647059
GCA_033783075.1	gene_387	CHI	62.71189477	100	0
GCA_033783075.1	gene_24029	F3H	82.25754911	100	97.12301587
GCA_033783075.1	gene_28771	ANS	70.87530888	100	0
GCA_033783075.1	gene_23911	TT19	61.21134163	100	0
GCA_033783075.1	gene_4183	DFR	65.09735381	96.42857143	82.44147157
GCA_033783075.1	gene_2040	F3GT	49.54357458	97.22222222	0
GCA_020916425.1	gene_25412	CHS	85.4505028	100	91.17647059
GCA_020916425.1	gene_16401	CHI	62.45199462	100	0
GCA_020916425.1	gene_23911	F3H	82.25754911	100	97.12301587
GCA_020916425.1	gene_34601	DFR	64.92586832	96.42857143	82.44147157
GCA_020916425.1	gene_14691	ANS	70.67342969	100	0
GCA_020916425.1	gene_23796	TT19	61.09136597	100	0
GCA_020916425.1	gene_33575	F3GT	49.29016889	94.44444444	0
GCA_965363275.1	ddManEscu.HighlandSmooth.1.1.04.g074310	CHS	85.69732242	100	91.17647059
GCA_965363275.1	ddManEscu.HighlandSmooth.1.1.07.g126760	CHI	62.69609199	100	0
GCA_965363275.1	ddManEscu.HighlandSmooth.1.1.02.g034710.1.g034710	F3H	82.0632034	100	97.12301587
GCA_965363275.1	ddManEscu.HighlandSmooth.1.1.18.g285500	DFR	63.5874185	89.28571429	71.57190635
GCA_965363275.1	ddManEscu.HighlandSmooth.1.1.01.g005840	ANS	70.87530888	100	0
GCA_965363275.1	ddManEscu.HighlandSmooth.1.1.02.g032660	TT19	60.89107837	100	0
GCA_965363275.1	ddManEscu.HighlandSmooth.1.1.08.g144640	F3GT	49.6124324	97.22222222	0
GCA_965364345.1	ddManEscu.Rayong72.1.1.04.g073550	CHS	85.49993057	100	91.17647059
GCA_965364345.1	ddManEscu.Rayong72.1.1.07.g126760	CHI	62.45199462	100	0
GCA_965364345.1	ddManEscu.Rayong72.1.1.02.g034640	F3H	82.0632034	100	97.12301587
GCA_965364345.1	ddManEscu.Rayong72.1.1.01.g006360	ANS	70.82903679	100	0
GCA_965364345.1	ddManEscu.Rayong72.1.1.18.g280350	DFR	65.1179311	96.42857143	82.44147157
GCA_965364345.1	ddManEscu.Rayong72.1.1.02.g032610	TT19	61.21134163	100	0
GCA_965364345.1	ddManEscu.Rayong72.1.1.08.g144510	F3GT	49.58843692	97.22222222	0
GCA_001659605.2	XP_021609389.1	CHS	85.69732242	100	91.17647059
GCA_001659605.2	XP_021618844.1	CHI	62.45199462	100	0
GCA_001659605.2	XP_021605137.1	F3H	82.0632034	100	0
GCA_001659605.2	XP_021600257.2	DFR	65.21033297	96.42857143	82.44147157
GCA_001659605.2	XP_021630581.1	ANS	70.83983241	100	0
GCA_001659605.2	XP_021603763.1	TT19	60.89107837	100	0
GCA_001659605.2	XP_021621771.1	F3GT	49.29664535	97.22222222	0
GCA_020916445.1	gene_31173	CHS	85.4505028	100	91.17647059
GCA_020916445.1	gene_2460	CHI	62.50060259	100	0
GCA_020916445.1	gene_23618	F3H	82.0632034	100	97.12301587
GCA_020916445.1	gene_139	DFR	64.823762	96.42857143	80.26755853
GCA_020916445.1	gene_17353	ANS	70.48562453	100	0
GCA_020916445.1	gene_23505	TT19	60.89107837	100	0
GCA_020916445.1	gene_12465	F3GT	49.55223031	97.22222222	0
GCA_965363475.1	gene=ddManEscu.Kasetsart50.1.1.04.g074000	CHS	85.69732242	100	91.17647059
GCA_965363475.1	gene=ddManEscu.Kasetsart50.1.1.07.g126390	CHI	62.45199462	100	0
GCA_965363475.1	ddManEscu.Kasetsart50.1.1.02.g034930	F3H	82.0632034	100	97.12301587
GCA_965363475.1	ddManEscu.Kasetsart50.1.1.18.g283680	DFR	64.83763467	96.42857143	80.26755853
GCA_965363475.1	ddManEscu.Kasetsart50.1.1.01.g006380	ANS	70.87530888	100	0
GCA_965363475.1	ddManEscu.Kasetsart50.1.1.02.g032940	TT19	60.89107837	100	0
GCA_965363475.1	ddManEscu.Kasetsart50.1.1.08.g144520	F3GT	49.1939139	97.22222222	0
GCA_965365905.1	ddManEscu.Rayong9.1.1.04.g071670	CHS	87.7010573	100	91.17647059
GCA_965365905.1	ddManEscu.Rayong9.1.1.07.g126020	CHI	62.15453479	100	0
GCA_965365905.1	ddManEscu.Rayong9.1.1.02.g034170	F3H	82.06320339	100	97.12301587
GCA_965365905.1	ddManEscu.Rayong9.1.1.01.g00580	ANS	70.87530888	100	0
GCA_965365905.1	ddManEscu.Rayong9.1.1.18.g279300	DFR	64.85617347	96.42857143	82.44147157
GCA_965365905.1	ddManEscu.Rayong9.1.1.02.g032170	TT19	60.89107837	100	0
GCA_965365905.1	ddManEscu.Rayong9.1.1.08.g143270	F3GT	49.29664535	97.22222222	0
GCA_000737105.1	gene_25042	CHS	85.09007419	100	91.17647059
GCA_000737105.1	gene_28699	CHI	62.62569522	100	0
GCA_000737105.1	gene_7687	F3H	82.1414615	100	97.12301587
GCA_000737105.1	gene_31515	DFR	65.35667226	96.42857143	80.51839464
GCA_000737105.1	gene_5105	ANS	70.722356	95.65217391	0
GCA_000737105.1	gene_10047	TT19	43.52001146	78.57142857	0
GCA_000737105.1	gene_26459	F3GT	49.53345414	97.22222222	0
GCA_000737115.1	gene_11713	CHS	85.46648484	100	91.17647059
GCA_000737115.1	gene_17937	CHI	62.45199462	100	0
GCA_000737115.1	gene_15914	F3H	82.0632034	100	97.12301587
GCA_000737115.1	gene_8573	DFR	64.97373432	96.42857143	80.26755852
GCA_000737115.1	gene_16855	ANS	70.83983241	100	0
GCA_000737115.1	gene_21336	TT19	43.85990099	78.57142857	0
GCA_000737115.1	gene_4669	F3GT	43.52619184	94.44444444	0
GCA_965364185.1	ddManEscu.Rayong90.1.1.04.g076780	CHS	85.69732242	100	91.17647059
GCA_965364185.1	ddManEscu.Rayong90.1.1.07.g136430	CHI	62.45199462	100	0
GCA_965364185.1	ddManEscu.Rayong90.1.1.02.g036570	F3H	82.0632034	100	97.12301587
GCA_965364185.1	ddManEscu.Rayong90.1.1.18.g299920	DFR	65.17484477	96.42857143	82.44147157
GCA_965364185.1	ddManEscu.Rayong90.1.1.Un.g314860	ANS	70.66263407	100	0
GCA_965364185.1	ddManEscu.Rayong90.1.1.02.g034500	TT19	60.89107837	100	0
GCA_965364185.1	ddManEscu.Rayong90.1.1.08.g154610	F3GT	49.28537097	97.22222222	0
GCA_013618965.1	gene_2942	CHS	85.69732242	100	0
GCA_013618965.1	gene_16525	CHI	62.71189477	100	0
GCA_013618965.1	gene_21367	F3H	82.0632034	100	97.12301587
GCA_013618965.1	gene_30788	DFR	65.09735381	96.42857143	82.44147157
GCA_013618965.1	gene_36418	ANS	70.83983241	100	0
GCA_013618965.1	gene_21252	TT19	61.21134163	100	0
GCA_013618965.1	gene_28355	F3GT	49.61942787	97.22222222	0
GCA_965364695.1	ddManEscu.WhiteRoot.1.1.04.g075030	CHS	85.4505028	100	91.17647059
GCA_965364695.1	ddManEscu.WhiteRoot.1.1.07.g128020	CHI	62.50060259	100	0
GCA_965364695.1	ddManEscu.WhiteRoot.1.1.02.g036140	F3H	82.25754911	100	97.12301587
GCA_965364695.1	ddManEscu.WhiteRoot.1.1.18.g282650	DFR	64.823762	96.42857143	80.26755853
GCA_965364695.1	ddManEscu.WhiteRoot.1.1.01.g006550	ANS	70.83983241	100	0
GCA_965364695.1	ddManEscu.WhiteRoot.1.1.02.g034040	TT19	60.89107837	100	0
GCA_965364695.1	ddManEscu.WhiteRoot.1.1.08.g145620	F3GT	49.58684967	97.22222222	0
GCA_965364235.1	ddManEscu.YellowRoot.1.1.04.g075230	CHS	85.4505028	100	91.17647059
GCA_965364235.1	ddManEscu.YellowRoot.1.1.07.g131660	CHI	62.50060259	100	0
GCA_965364235.1	ddManEscu.YellowRoot.1.1.02.g035320	F3H	82.0632034	100	97.12301587
GCA_965364235.1	ddManEscu.YellowRoot.1.1.18.g290830	DFR	64.85025354	96.42857143	80.26755853
GCA_965364235.1	ddManEscu.YellowRoot.1.1.01.g006100	ANS	70.87530888	100	0
GCA_965364235.1	ddManEscu.YellowRoot.1.1.02.g033280	TT19	61.21134163	100	0
GCA_965364235.1	ddManEscu.YellowRoot.1.1.08.g150060	F3GT	49.19301179	94.44444444	0
GCA_965364665	ddManGlaz.WildType.1.1.04.g095050	CHS	85.70570305	100	91.17647059
GCA_965364665	ddManGlaz.WildType.1.1.Un.g481190	CHI	63.59330943	100	0
GCA_965364665	ddManGlaz.WildType.1.1.02.g045310	F3H	82.0632034	100	97.12301587
GCA_965364665	ddManGlaz.WildType.1.1.18.g338240	DFR	65.09735381	96.42857143	82.44147157
GCA_965364665	ddManGlaz.WildType.1.1.01.g008710	ANS	70.66263407	100	0
GCA_965364665	ddManGlaz.WildType.1.1.02.g043270	TT19	61.21134163	100	0
GCA_965364665	ddManGlaz.WildType.1.1.08.g182830	F3GT	49.52227077	97.22222222	0
