## Additional File E for "Comparative Genomics Reveals Genetic Factors Associated with Intraspecific Pigmentation Differences in Cassava"

Assembly	Assession	BUSCO Scores	Availability	References
M.esculenta AM560 (V8)	GCA_001659605.2	99.5	NCBI	https://doi.org/10.1038/nbt.3535
M.esculenta Rayong90	GCA_965364185.1	94	NCBI	https://doi.org/10.1038/s41597-025-05998-3
M.esculenta Kasetsart	GCA_965363475.1	94.8	NCBI	https://doi.org/10.1038/s41597-025-05998-3
M.esculenta Rayoung72	GCA_965364345.1	94.6	NCBI	https://doi.org/10.1038/s41597-025-05998-3
M.esculenta Highlandsmooth	GCA_965363275.1	93.6	NCBI	https://doi.org/10.1038/s41597-025-05998-3
M.esculenta Yellowroot	GCA_965364235.1	94.1	NCBI	https://doi.org/10.1038/s41597-025-05998-3
M.esculenta Whiteroot	GCA_965364695.1	92.5	NCBI	https://doi.org/10.1038/s41597-025-05998-3
M.esculenta Rayoung9	GCA_965365905.1	93.7	NCBI	https://doi.org/10.1038/s41597-025-05998-3
M.esculenta Highlandrough	GCA_965363285.1	93.1	NCBI	https://doi.org/10.1038/s41597-025-05998-3
M.esculenta Hanatee	GCA_965363265.1	94.4	NCBI	https://doi.org/10.1038/s41597-025-05998-3
M.esculenta TMEB117_1	GCA_033783085.1	99.1	NCBI	https://doi.org/10.1038/s41597-023-02800-0
M.esculenta African_1	GCA_020916425.1	99.1	NCBI	�https://doi.org/10.1093/gigascience/giac028
M.esculenta TMEB117_2	GCA_033783075.1	99.2	NCBI	https://doi.org/10.1038/s41597-023-02800-0
M.esculenta African_2	GCA_020916445.1	99.1	NCBI	�https://doi.org/10.1093/gigascience/giac028
M.esculenta SC205	GCA_013618965.1	96.1	NCBI	https://doi.org/10.1016/j.molp.2021.04.009
M.esculenta TME_1	GCA_003957995.1	98	NCBI	https://doi.org/10.1186/s12915-019-0697-6
M.esculenta subsp. flabellifolia W14	GCA_000737105.1	87.3	NCBI	https://doi.org/10.1038/ncomms6110
M.esculenta 60444_1	GCA_963409065.1	66.7	NCBI	https://doi.org/10.1186/s13059-025-03620-8
M.esculenta TME3_2	GCA_963409055.1	98.3	NCBI	https://doi.org/10.1186/s13059-025-03620-8
M.esculenta 60444_2	GCA_003957885.1	98.9	NCBI	https://doi.org/10.1186/s12915-019-0697-6
M.esculenta KU50	GCA_000737115.1	78.9	NCBI	https://doi.org/10.1038/ncomms6110
M.esculenta Col40	COL40	99.3	https://doi.org/10.24355/dbbs.084-202409230712-0	https://doi.org/10.24355/dbbs.084-202409230712-0
M.esculenta wildtype (M.glaziovii)	GCA_965364665	97.5	NCBI	https://doi.org/10.1038/s41597-025-05998-3
